# Spectrin Interactome under normal and HbE-disease conditions

**DOI:** 10.1101/2020.10.03.324822

**Authors:** Dipayan Bose, Sk Ramiz Islam, Sutapa Saha, Abhijit Chakrabarti

## Abstract

Spectrin, the major component of the erythrocyte membrane skeleton is a key player in red cell biology. It has a significant role in signalling pathways and as such knowledge of spectrin interactors becomes crucial. Here we report the cytosolic interactome of human erythroid spectrin (ProteomeXchange id: PXD021525). This is to the best of our knowledge the first report of the interactome of human erythroid spectrin. We have further investigated the spectrin interactome under HbE disease conditions. Our findings indicate that there is no difference in the identity of the proteins interacting with spectrin between normal and disease conditions. However relative abundance of the interacting partners is seen to change. Very interestingly the interacting chaperone proteins, heme-containing proteins and redox active proteins are seen to be up-regulated in HbE disease state. This is consistent with our previous observation that presence of oxidation prone hemoglobin variants leads to an increase of redox regulators and chaperones in the red cell proteome. Spectrin can also interact with horse radish peroxidase and oxidatively crosslink hemoglobin, which has possible implications in oxidative stress management. Since a large fraction of spectrin interacting proteins are chaperones and redox active proteins, it is possible that spectrin may have a broader role in redox regulation, especially in cases where there are unstable hemoglobin variants present.
