## Supplementary Table for "Spectrin Interactome under normal and HbE-disease conditions"

### Sheet: Sheet1
Accession ID	Description	# Unique Peptides	Protein FDR Confidence: Combined	Score Sequest HT: Sequest HT	Sum PEP Score	Abundances (Normalized): A, 1	Abundances (Normalized): A, 2	Abundances (Normalized): A, 3	Abundances (Grouped) CV [%]: A	Abundances (Normalized): E, 1	Abundances (Normalized): E, 2	Abundances (Normalized): E, 3	Abundances (Grouped) CV [%]: E	Abundance Ratio: (E) / (A)	Abundance Ratio P-Value: (A) / (E)	Abundance Ratio Variability [%]: (E) / (A)	Modifications
A5A3E0	POTE ankyrin domain family member F OS=Homo sapiens GN=POTEF PE=1 SV=2	2	High	174.67	44.642	6.18464e+08	5.70025e+08	6.24366e+08	4.93	3.29939e+08	3.35033e+08	3.69539e+08	6.25	0.42	0.560759	1.33
A6NHG4	D-dopachrome decarboxylase-like protein OS=Homo sapiens GN=DDTL PE=2 SV=1	3	High	140.29	23.115	7.65162e+07	7.86253e+07	7.12173e+07	5.06	1.67001e+08	1.7966e+08	1.98946e+08	8.85	2.597	0.043002	17.44
O00233	26S proteasome non-ATPase regulatory subunit 9 OS=Homo sapiens GN=PSMD9 PE=1 SV=3	8	High	268.56	63.301	6.21463e+07	6.05619e+07	6.75113e+07	5.74	3.38585e+07	3.37129e+07	2.77274e+07	11.01	0.562	0.868646	1.26
O00299	Chloride intracellular channel protein 1 OS=Homo sapiens GN=CLIC1 PE=1 SV=4	10	High	178.8	51.366	6.00562e+07	6.51493e+07	6.28084e+07	4.07	2.83437e+07	2.87066e+07	2.0868e+07	17.04	0.429	0.579816	0.19
O14618	Copper chaperone for superoxide dismutase OS=Homo sapiens GN=CCS PE=1 SV=1	15	High	419.85	85.775	2.21085e+08	2.22359e+08	2.05819e+08	4.25	2.18612e+08	2.30929e+08	2.29767e+08	3	1.015	0.497011	0.28
O14818	Proteasome subunit alpha type-7 OS=Homo sapiens GN=PSMA7 PE=1 SV=1	21	High	568.9	158.314	1.56162e+08	1.50628e+08	1.45341e+08	3.59	1.94542e+08	1.97094e+08	2.04324e+08	2.55	1.21	0.352303	0.55
O43396	Thioredoxin-like protein 1 OS=Homo sapiens GN=TXNL1 PE=1 SV=3	6	High	106.66	26.753	2.25225e+07	2.38891e+07	2.15559e+07	5.17	5.90661e+06	6.597e+06	4.97606e+06	13.96	0.275	0.235135	0.26
O43598	2'-deoxynucleoside 5'-phosphate N-hydrolase 1 OS=Homo sapiens GN=DNPH1 PE=1 SV=1	7	High	100.9	41.07	6.65641e+07	7.37439e+07	7.54565e+07	6.56	6.83841e+07	7.4644e+07	7.3765e+07	4.69	1.314	0.294513	4.87
O75083	WD repeat-containing protein 1 OS=Homo sapiens GN=WDR1 PE=1 SV=4	9	High	138.54	41.419	3.48584e+07	3.69867e+07	4.02094e+07	7.21	6.62823e+07	7.25902e+07	6.24342e+07	7.64	0.585	0.912934	1.12
O75223	Gamma-glutamylcyclotransferase OS=Homo sapiens GN=GGCT PE=1 SV=1	9	High	150.88	49.613	2.34703e+07	2.43731e+07	2.45701e+07	2.43	2.45682e+07	24539294	2.47478e+07	0.46	1.043	0.473051	2.16
O75347	Tubulin-specific chaperone A OS=Homo sapiens GN=TBCA PE=1 SV=3	20	High	690.45	132.163	5.10975e+08	4.95034e+08	5.03825e+08	1.59	3.17996e+08	3.57139e+08	3.70561e+08	7.84	0.725	0.842468	0.06
O75368	SH3 domain-binding glutamic acid-rich-like protein OS=Homo sapiens GN=SH3BGRL PE=1 SV=1	7	High	211.18	47.55	5.59149e+07	4.93265e+07	6.14999e+07	10.96	4.1422e+07	4.18513e+07	3.61675e+07	7.95	0.676	0.922877	7
O75828	Carbonyl reductase [NADPH] 3 OS=Homo sapiens GN=CBR3 PE=1 SV=3	3	High	129.73	28.7	3.57347e+07	3.45803e+07	3.38344e+07	2.76	3.36467e+07	3.08767e+07	3.62045e+07	7.94	1.03	0.484195	4.11
O95336	6-phosphogluconolactonase OS=Homo sapiens GN=PGLS PE=1 SV=2	9	High	138.53	36.767	3.68467e+07	5.01007e+07	3.78594e+07	17.73	2.96587e+07	3.13131e+07	3.35908e+07	6.26	0.906	0.605275	16.05
P00167	Cytochrome b5 OS=Homo sapiens GN=CYB5A PE=1 SV=2	7	High	517.65	99.782	1.0688e+08	1.1869e+08	1.09676e+08	5.52	1.39779e+08	1.46783e+08	1.64105e+08	8.34	1.305	0.299087	3.47
P00352	Retinal dehydrogenase 1 OS=Homo sapiens GN=ALDH1A1 PE=1 SV=2	24	High	479.5	134.931	2.02425e+08	2.24554e+08	2.14732e+08	5.18	1.07101e+08	1.31169e+08	1.30933e+08	11.24	0.53	0.801452	0.14
P00387	NADH-cytochrome b5 reductase 3 OS=Homo sapiens GN=CYB5R3 PE=1 SV=3	4	High	184.27	31.893	1.73228e+07	1.66369e+07	1.73375e+07	2.34	1.40609e+07	1.43346e+07	1.54766e+07	5.13	0.839	0.684226	3.22
P00441	Superoxide dismutase [Cu-Zn] OS=Homo sapiens GN=SOD1 PE=1 SV=2	14	High	1989.75	260.961	2.45721e+09	2.94445e+09	2.79709e+09	9.14	2.68414e+09	2.56056e+09	2.85993e+09	5.57	1.113	0.417421	0.91
P00492	Hypoxanthine-guanine phosphoribosyltransferase OS=Homo sapiens GN=HPRT1 PE=1 SV=2	16	High	505.15	144.812	1.66742e+08	1.67163e+08	1.73807e+08	2.34	1.40113e+08	1.28663e+08	1.38189e+08	4.52	0.847	0.674137	7.98
P00558	Phosphoglycerate kinase 1 OS=Homo sapiens GN=PGK1 PE=1 SV=3	49	High	2176.35	445.344	9.57972e+08	1.00723e+09	9.81873e+08	2.51	9.16413e+08	9.29283e+08	9.41301e+08	1.34	0.888	0.625381	1.76
P00568	Adenylate kinase isoenzyme 1 OS=Homo sapiens GN=AK1 PE=1 SV=3	33	High	1191.6	246.034	9.47025e+08	9.7693e+08	9.81028e+08	1.92	4.06096e+08	4.21235e+08	4.17463e+08	1.9	0.409	0.534083	1.07
P00915	Carbonic anhydrase 1 OS=Homo sapiens GN=CA1 PE=1 SV=2	38	High	12111.6	639.27	2.04114e+10	1.68011e+10	1.88016e+10	9.69	2.38733e+10	2.34234e+10	2.36007e+10	0.96	0.998	0.512571	7.76
P02549	Spectrin alpha chain, erythrocytic 1 OS=Homo sapiens GN=SPTA1 PE=1 SV=5	15	High	176.26	56.941	4.01923e+07	5.44171e+07	5.63647e+07	17.54	2.88538e+07	3.07048e+07	3.28193e+07	6.44	0.569	0.8825	5.06
P02787	Serotransferrin OS=Homo sapiens GN=TF PE=1 SV=3	14	High	104.49	62.231	2.3588e+07	2.27826e+07	2.70875e+07	9.35	4.86701e+07	4.27251e+07	4.23634e+07	7.94	3.295	0.0180626	9.74
P02788	Lactotransferrin OS=Homo sapiens GN=LTF PE=1 SV=6	21	High	366.08	115.567	7.87494e+07	7.56101e+07	7.39846e+07	3.18	4.12758e+07	4.31132e+07	5.31741e+07	13.97	0.536	0.815415	1.67
P04040	Catalase OS=Homo sapiens GN=CAT PE=1 SV=3	33	High	1028.98	250.031	6.1805e+08	6.23739e+08	5.94616e+08	2.52	2.28712e+08	2.35542e+08	2.34963e+08	1.62	0.356	0.412897	0.43
P04075	Fructose-bisphosphate aldolase A OS=Homo sapiens GN=ALDOA PE=1 SV=2	34	High	1942.05	384.018	1.31475e+09	1.36593e+09	1.35066e+09	1.96	1.28245e+09	1.29555e+09	1.29058e+09	0.51	0.942	0.567248	7.82
P04406	Glyceraldehyde-3-phosphate dehydrogenase OS=Homo sapiens GN=GAPDH PE=1 SV=3	31	High	1475.45	259.847	1.18107e+09	1.24457e+09	1.1654e+09	3.5	6.22077e+08	6.13876e+08	6.18635e+08	0.67	0.511	0.761748	0.89
P04632	Calpain small subunit 1 OS=Homo sapiens GN=CAPNS1 PE=1 SV=1	4	High	136.19	33.264	2.04923e+07	2.39187e+07	2.23955e+07	7.71	1.21549e+07	1.30771e+07	1.4027e+07	7.15	0.588	0.918173	0.71
P04792	Heat shock protein beta-1 OS=Homo sapiens GN=HSPB1 PE=1 SV=2	3	High	186.99	25.824	1.61669e+07	1.94905e+07	2.01671e+07	11.51	1.6269e+07	15721256	1.20972e+07	15.43	1.095	0.430797	3.61
P05089	Arginase-1 OS=Homo sapiens GN=ARG1 PE=1 SV=2	16	High	349.17	96.241	4.09319e+07	3.38549e+07	4.07965e+07	10.51	1.77598e+08	1.72425e+08	1.89889e+08	4.98	4.488	0.0050089	3.29
P05109	Protein S100-A8 OS=Homo sapiens GN=S100A8 PE=1 SV=1	13	High	561.21	89.511	4.16302e+08	4.52613e+08	4.20668e+08	4.61	1.21888e+08	1.39838e+08	1.29798e+08	6.89	0.336	0.366595	0.13
P06702	Protein S100-A9 OS=Homo sapiens GN=S100A9 PE=1 SV=1	13	High	754.41	130.16	7.18443e+08	7.08703e+08	6.99415e+08	1.34	1.84714e+08	1.92218e+08	1.80992e+08	3.07	0.237	0.160032	0.58
P06703	Protein S100-A6 OS=Homo sapiens GN=S100A6 PE=1 SV=1	6	High	118.36	28.732	9.97528e+07	9.46349e+07	8.46095e+07	8.28	3.35761e+07	3.38741e+07	3.20803e+07	2.9	0.373	0.452273	0.22
P06733	Alpha-enolase OS=Homo sapiens GN=ENO1 PE=1 SV=2	36	High	1484.45	308.211	6.21156e+08	5.8818e+08	6.34459e+08	3.88	8.35066e+08	8.87434e+08	8.62932e+08	3.04	1.389	0.259329	7.8
P06744	Glucose-6-phosphate isomerase OS=Homo sapiens GN=GPI PE=1 SV=4	15	High	178.27	63.906	5.64248e+07	5.93872e+07	6.71895e+07	9.12	7.33154e+07	6.5819e+07	6.40314e+07	7.27	1.215	0.34922	11.46
P06753	Tropomyosin alpha-3 chain OS=Homo sapiens GN=TPM3 PE=1 SV=2	5	High	618.48	142.333	3.2015e+07	3.46616e+07	3.09487e+07	5.87	4.57919e+07	4.31418e+07	4.61029e+07	3.62	1.351	0.276577	12.36
P07195	L-lactate dehydrogenase B chain OS=Homo sapiens GN=LDHB PE=1 SV=2	8	High	117.47	42.01	1.92384e+07	1.82016e+07	1.70654e+07	5.98	2.336e+07	1.9488e+07	2.05423e+07	9.47	1.174	0.375085	21.98
P07203	Glutathione peroxidase 1 OS=Homo sapiens GN=GPX1 PE=1 SV=4	9	High	199.57	34.976	5.56798e+07	5.43204e+07	6.53133e+07	10.26	3.85388e+07	3.21739e+07	3.44377e+07	9.2	0.576	0.894571	0.3
P07205	Phosphoglycerate kinase 2 OS=Homo sapiens GN=PGK2 PE=1 SV=3	5	High	267.49	39.035	8.48219e+07	9.5539e+07	9.29742e+07	6.14	8.17411e+07	88884582	8.33003e+07	4.44	0.888	0.625381	5.29
P07451	Carbonic anhydrase 3 OS=Homo sapiens GN=CA3 PE=1 SV=3	13	High	723.7	85.456	2.13535e+08	2.2195e+08	2.38673e+08	5.69	1.60848e+08	219518720	2.26468e+08	17.82	0.759	0.79275	2.65
P07737	Profilin-1 OS=Homo sapiens GN=PFN1 PE=1 SV=2	11	High	315.16	73.797	1.66976e+08	1.87252e+08	1.93985e+08	7.69	1.34327e+08	1.26234e+08	1.35672e+08	3.87	0.736	0.826046	0.65
P07738	Bisphosphoglycerate mutase OS=Homo sapiens GN=BPGM PE=1 SV=2	35	High	2753.8	342.655	2.67071e+09	2.7819e+09	2.71659e+09	2.05	2.90421e+09	2.8596e+09	2.98303e+09	2.14	1.041	0.474102	9.06
P07900	Heat shock protein HSP 90-alpha OS=Homo sapiens GN=HSP90AA1 PE=1 SV=5	22	High	490.89	156.89	1.17582e+08	1.28574e+08	1.22102e+08	4.5	1.38643e+08	1.45047e+08	1.43563e+08	2.35	1.186	0.367047	4.19
P07951	Tropomyosin beta chain OS=Homo sapiens GN=TPM2 PE=1 SV=1	2	High	295.51	87.117	8.25088e+07	9.48843e+07	8.7618e+07	7.04	1.18226e+08	9.74547e+07	1.13764e+08	9.96	1.328	0.287373	0.04
P07954	Fumarate hydratase, mitochondrial OS=Homo sapiens GN=FH PE=1 SV=3	13	High	170.22	48.926	4.61228e+07	5.35799e+07	5.13985e+07	7.61	8.30677e+07	7.879e+07	7.52212e+07	4.97	1.349	0.277364	1.19
P08238	Heat shock protein HSP 90-beta OS=Homo sapiens GN=HSP90AB1 PE=1 SV=4	2	High	118.5	41.901	1.25269e+06	1.55575e+06	1.2213e+06	13.75	1.85327e+06	1.73857e+06	1.70751e+06	4.35	1.806	0.132619	13.43
P08670	Vimentin OS=Homo sapiens GN=VIM PE=1 SV=4	12	High	119.46	50.049	2.82033e+07	3.14928e+07	3.17156e+07	6.45	2.32354e+07	2.14463e+07	1.8824e+07	10.48	0.778	0.764981	12.66
P09104	Gamma-enolase OS=Homo sapiens GN=ENO2 PE=1 SV=3	14	High	338.02	83.115	5.02045e+07	5.03113e+07	4.82904e+07	2.29	9.75768e+07	9.62887e+07	9.62567e+07	0.78	1.907	0.113646	4.45
P09211	Glutathione S-transferase P OS=Homo sapiens GN=GSTP1 PE=1 SV=2	10	High	192.84	66.143	3.50124e+07	3.37635e+07	3.30564e+07	2.92	2.93834e+07	2.66598e+07	2.49798e+07	8.23	0.73	0.836001	1.57
P09417	Dihydropteridine reductase OS=Homo sapiens GN=QDPR PE=1 SV=2	10	High	170.25	44.467	5.27335e+07	5.28917e+07	5.28508e+07	0.16	4.50302e+07	4.7488e+07	4.84365e+07	3.74	0.877	0.638195	1.63
P09972	Fructose-bisphosphate aldolase C OS=Homo sapiens GN=ALDOC PE=1 SV=2	4	High	346.71	81.224	4.87442e+06	3.7697e+06	3.44988e+06	18.54	5.45828e+06	5.42351e+06	4.95674e+06	5.3	1.522	0.208142	32.84
P0CG38	POTE ankyrin domain family member I OS=Homo sapiens GN=POTEI PE=3 SV=1	2	High	141.15	36.943	5.98527e+08	5.4935e+08	6.05539e+08	5.24	3.19955e+08	3.25154e+08	3.59759e+08	6.46	0.388	0.485885	2.73
P0CG39	POTE ankyrin domain family member J OS=Homo sapiens GN=POTEJ PE=3 SV=1	2	High	139.27	32.222	4.75024e+08	4.16716e+08	4.83035e+08	7.9	2.44003e+08	2.91687e+08	3.28562e+08	14.72	0.399	0.511536	0.88
P0CG47	Polyubiquitin-B OS=Homo sapiens GN=UBB PE=1 SV=1	13	High	720.75	103.097	3.06319e+08	3.11205e+08	2.97118e+08	2.35	4.51844e+08	4.3073e+08	4.42275e+08	2.39	1.305	0.298924	0.11
P0CG48	Polyubiquitin-C OS=Homo sapiens GN=UBC PE=1 SV=3	13	High	720.75	103.097	3.06319e+08	3.11205e+08	2.97118e+08	2.35	4.51844e+08	4.3073e+08	4.42275e+08	2.39	1.305	0.298924	0.11
P0DMV9	Heat shock 70 kDa protein 1B OS=Homo sapiens GN=HSPA1B PE=1 SV=1	28	High	880.42	212.919	3.14659e+08	3.24557e+08	3.25648e+08	1.88	1.51574e+08	1.5289e+08	1.39832e+08	4.85	0.447	0.621053	1.02
P10599	Thioredoxin OS=Homo sapiens GN=TXN PE=1 SV=3	8	High	423.1	73.733	1.93843e+08	2.18996e+08	1.99094e+08	6.5	2.17147e+08	2.32895e+08	2.24014e+08	3.51	1.085	0.438826	7.44
P10768	S-formylglutathione hydrolase OS=Homo sapiens GN=ESD PE=1 SV=2	18	High	914	170.3	2.88965e+08	3.03129e+08	2.94591e+08	2.41	1.63419e+08	1.92069e+08	1.7993e+08	8.06	0.573	0.890501	1.28
P11142	Heat shock cognate 71 kDa protein OS=Homo sapiens GN=HSPA8 PE=1 SV=1	38	High	2203.89	378.313	1.03503e+09	1.08217e+09	1.12157e+09	4.01	1.13435e+09	1.10788e+09	1.09844e+09	1.67	1.018	0.494577	5.68
P11277	Spectrin beta chain, erythrocytic OS=Homo sapiens GN=SPTB PE=1 SV=5	24	High	491.43	151.733	1.2149e+08	1.19472e+08	1.2267e+08	1.33	5.40123e+07	5.13706e+07	6.30331e+07	10.89	0.53	0.802739	1.53
P12268	Inosine-5'-monophosphate dehydrogenase 2 OS=Homo sapiens GN=IMPDH2 PE=1 SV=2	12	High	276.18	73.136	2.6633e+07	2.9588e+07	2.92158e+07	5.65	2.25683e+07	2.67256e+07	2.65942e+07	9.34	0.91	0.600671	2.62
P13489	Ribonuclease inhibitor OS=Homo sapiens GN=RNH1 PE=1 SV=2	23	High	554.53	183.094	2.21308e+08	2.19745e+08	2.07156e+08	3.59	1.11168e+08	1.05584e+08	1.03431e+08	3.74	0.51	0.760637	0.01
P13796	Plastin-2 OS=Homo sapiens GN=LCP1 PE=1 SV=6	13	High	343.72	86.27	4.71306e+07	4.57989e+07	4.42279e+07	3.18	7.05657e+07	6.38932e+07	6.50604e+07	5.36	1.498	0.216233	4.82
P13798	Acylamino-acid-releasing enzyme OS=Homo sapiens GN=APEH PE=1 SV=4	32	High	921.68	207.127	4.64606e+08	4.71266e+08	4.7111e+08	0.81	4.55862e+08	4.65364e+08	5.28257e+08	8.14	0.931	0.578238	4.96
P14550	Alcohol dehydrogenase [NADP(+)] OS=Homo sapiens GN=AKR1A1 PE=1 SV=3	8	High	175.31	30.787	2.56136e+07	2.66979e+07	2.62785e+07	2.09	2.14001e+07	1.97973e+07	2.05169e+07	3.9	0.784	0.757055	3.09
P15259	Phosphoglycerate mutase 2 OS=Homo sapiens GN=PGAM2 PE=1 SV=3	8	High	506.56	73.938	1.8755e+08	1.79002e+08	1.74631e+08	3.64	1.76861e+08	1.77582e+08	1.57588e+08	6.64	0.948	0.560597	3.6
P15311	Ezrin OS=Homo sapiens GN=EZR PE=1 SV=4	6	High	179.61	66.107	7.98198e+06	8.09449e+06	5.5762e+06	19.71	7.71368e+06	5.8301e+06	6.27193e+06	14.91	0.642	0.980822	10.12
P15374	Ubiquitin carboxyl-terminal hydrolase isozyme L3 OS=Homo sapiens GN=UCHL3 PE=1 SV=1	7	High	250.86	39.387	4.6182e+07	4.40864e+07	4.63686e+07	2.78	4.72883e+07	4.56867e+07	4.40611e+07	3.53	0.954	0.554844	1.24
P16083	Ribosyldihydronicotinamide dehydrogenase [quinone] OS=Homo sapiens GN=NQO2 PE=1 SV=5	8	High	121.91	42.313	3.2715e+07	3.66923e+07	3.37592e+07	6	5.38502e+06	6.73361e+06	6.92696e+06	13.23	0.132	0.0252434	0.14
P16152	Carbonyl reductase [NADPH] 1 OS=Homo sapiens GN=CBR1 PE=1 SV=3	15	High	393.7	95.072	1.06988e+08	1.08111e+08	1.04284e+08	1.85	1.09426e+08	1.07471e+08	1.14921e+08	3.49	1.001	0.509587	0.98
P17174	Aspartate aminotransferase, cytoplasmic OS=Homo sapiens GN=GOT1 PE=1 SV=3	19	High	509.13	132.235	1.51441e+08	1.4883e+08	1.42298e+08	3.19	1.24129e+08	1.48949e+08	1.45956e+08	9.7	0.967	0.541496	5.37
P18206	Vinculin OS=Homo sapiens GN=VCL PE=1 SV=4	9	High	107.27	34.775	1.20755e+07	1.42011e+07	1.35486e+07	8.2	1.00477e+07	1.3755e+07	1.48394e+07	19.51	0.838	0.685977	10.72
P18669	Phosphoglycerate mutase 1 OS=Homo sapiens GN=PGAM1 PE=1 SV=2	18	High	1014.34	164.937	2.55137e+08	2.4722e+08	2.36551e+08	3.79	2.49399e+08	2.48794e+08	2.36927e+08	2.87	1.041	0.474567	3.63
P20073	Annexin A7 OS=Homo sapiens GN=ANXA7 PE=1 SV=3	13	High	131.41	55.955	6.23796e+07	6.75998e+07	6.62461e+07	4.14	1.83288e+07	1.90866e+07	1.45836e+07	13.91	0.27	0.224153	0.76
P20618	Proteasome subunit beta type-1 OS=Homo sapiens GN=PSMB1 PE=1 SV=2	11	High	209.77	60.416	3.73494e+07	3.75087e+07	3.93121e+07	2.86	4.46224e+07	4.8322e+07	5.12636e+07	6.92	1.303	0.299975	9.54
P20810	Calpastatin OS=Homo sapiens GN=CAST PE=1 SV=4	22	High	1257.94	172.004	3.10861e+08	3.40432e+08	3.13663e+08	5.08	2.66616e+08	2.63094e+08	2.75674e+08	2.42	0.807	0.726039	1.19
P21980	Protein-glutamine gamma-glutamyltransferase 2 OS=Homo sapiens GN=TGM2 PE=1 SV=2	16	High	191.24	64.283	9.89036e+07	9.43108e+07	1.07047e+08	6.44	1.82282e+07	2.06161e+07	1.60985e+07	12.34	0.181	0.0739371	0.76
P22061	Protein-L-isoaspartate(D-aspartate) O-methyltransferase OS=Homo sapiens GN=PCMT1 PE=1 SV=4	15	High	364.02	105.485	1.57014e+08	1.54357e+08	1.45391e+08	4	7.74642e+07	6.73207e+07	7.0326e+07	7.27	0.428	0.57856	0.75
P22314	Ubiquitin-like modifier-activating enzyme 1 OS=Homo sapiens GN=UBA1 PE=1 SV=3	29	High	691.32	173.221	1.67281e+08	1.68193e+08	1.64285e+08	1.23	1.53502e+08	1.51287e+08	1.54846e+08	1.17	0.894	0.619085	2.9
P23526	Adenosylhomocysteinase OS=Homo sapiens GN=AHCY PE=1 SV=4	16	High	453.62	115.224	1.11503e+08	1.31337e+08	1.27372e+08	8.5	8.47601e+07	7.63728e+07	8.7475e+07	6.98	0.737	0.824478	1.52
P23528	Cofilin-1 OS=Homo sapiens GN=CFL1 PE=1 SV=3	20	High	829.52	160.916	3.73613e+08	5.03096e+08	4.46862e+08	14.72	2.64923e+08	2.53536e+08	2.36311e+08	5.73	0.532	0.807392	7.3
P24666	Low molecular weight phosphotyrosine protein phosphatase OS=Homo sapiens GN=ACP1 PE=1 SV=3	16	High	696.66	113.706	3.68023e+08	3.95908e+08	4.14454e+08	5.95	2.35392e+08	2.25933e+08	1.80848e+08	13.62	0.641	0.983324	3.58
P25311	Zinc-alpha-2-glycoprotein OS=Homo sapiens GN=AZGP1 PE=1 SV=2	7	High	139.21	37.63	1.42623e+07	1.39036e+07	1.23294e+07	7.62	5.61015e+06	6.26382e+06	6.39178e+06	6.89	0.417	0.552278	0.87
P25325	3-mercaptopyruvate sulfurtransferase OS=Homo sapiens GN=MPST PE=1 SV=3	17	High	441.99	91.668	1.79519e+08	1.68801e+08	1.69116e+08	3.54	1.40621e+08	1.31589e+08	1.34658e+08	3.39	0.771	0.775034	1.92
P25786	Proteasome subunit alpha type-1 OS=Homo sapiens GN=PSMA1 PE=1 SV=1	30	High	1108.92	207.144	1.88352e+09	1.91503e+09	1.66687e+09	7.42	1.54112e+09	1.29414e+09	1.37732e+09	8.95	1.076	0.445959	3.84	Acetyl [N-Term]
P25787	Proteasome subunit alpha type-2 OS=Homo sapiens GN=PSMA2 PE=1 SV=2	12	High	355.85	95.639	1.52062e+08	1.60835e+08	1.45877e+08	4.91	1.38936e+08	1.41566e+08	1.40979e+08	0.98	1.053	0.464221	12.28
P25788	Proteasome subunit alpha type-3 OS=Homo sapiens GN=PSMA3 PE=1 SV=2	12	High	360.12	70.098	1.16013e+08	1.28106e+08	1.24039e+08	5.01	1.25231e+08	129808400	1.38244e+08	5.04	1.171	0.376919	0.03
P26038	Moesin OS=Homo sapiens GN=MSN PE=1 SV=3	31	High	886.17	230.194	2.09226e+08	2.24898e+08	2.26111e+08	4.28	2.26853e+08	2.23851e+08	2.28872e+08	1.12	1.06	0.458408	3.26
P26447	Protein S100-A4 OS=Homo sapiens GN=S100A4 PE=1 SV=1	11	High	266.53	64.495	9.31652e+08	1.12621e+09	1.12867e+09	10.64	2.3557e+08	2.16018e+08	2.00194e+08	8.16	0.179	0.0713509	0.57
P27348	14-3-3 protein theta OS=Homo sapiens GN=YWHAQ PE=1 SV=1	9	High	244.4	58.841	5.44654e+07	6.55864e+07	5.91713e+07	9.34	5.41163e+07	5.51284e+07	4.94248e+07	5.75	0.803	0.730383	7.37	Acetyl [N-Term]
P28070	Proteasome subunit beta type-4 OS=Homo sapiens GN=PSMB4 PE=1 SV=4	7	High	233.53	48.319	5.56361e+07	5.65235e+07	5.4237e+07	2.08	5.56925e+07	6.65285e+07	7.49499e+07	14.69	1.02	0.492374	1.67
P28072	Proteasome subunit beta type-6 OS=Homo sapiens GN=PSMB6 PE=1 SV=4	8	High	318.91	52.638	1.26625e+08	1.29665e+08	1.35176e+08	3.32	1.60195e+08	1.72295e+08	1.57629e+08	4.79	1.404	0.252704	6.62
P28074	Proteasome subunit beta type-5 OS=Homo sapiens GN=PSMB5 PE=1 SV=3	14	High	493.52	76.878	1.4001e+08	1.48235e+08	1.42048e+08	2.99	1.51613e+08	155870216	1.5133e+08	1.66	1.116	0.414863	2.89
P29401	Transketolase OS=Homo sapiens GN=TKT PE=1 SV=3	33	High	841.87	216.127	2.74968e+08	2.98912e+08	3.02562e+08	5.13	2.79102e+08	2.91466e+08	3.18315e+08	6.77	0.956	0.553097	4.76	Acetyl [N-Term]
P30041	Peroxiredoxin-6 OS=Homo sapiens GN=PRDX6 PE=1 SV=3	30	High	781.47	198.985	8.48844e+08	8.39888e+08	7.71805e+08	5.14	4.40131e+08	4.40842e+08	4.76645e+08	4.61	0.488	0.712828	2.32
P30043	Flavin reductase (NADPH) OS=Homo sapiens GN=BLVRB PE=1 SV=3	22	High	2905.16	326.404	2.46958e+09	2.76134e+09	3.00271e+09	9.73	2.54842e+09	2.68362e+09	2.83742e+09	5.38	1.059	0.459208	2.13
P30046	D-dopachrome decarboxylase OS=Homo sapiens GN=DDT PE=1 SV=3	5	High	152.34	29.957	8.5254e+07	8.78873e+07	7.8453e+07	5.8	1.81896e+08	1.95291e+08	2.16329e+08	8.77	2.218	0.0722506	14.08
P30085	UMP-CMP kinase OS=Homo sapiens GN=CMPK1 PE=1 SV=3	8	High	143.63	50.409	6.10565e+07	6.24768e+07	6.15146e+07	1.18	2.25382e+07	2.09424e+07	2.15103e+07	3.73	0.351	0.401459	0.96
P30086	Phosphatidylethanolamine-binding protein 1 OS=Homo sapiens GN=PEBP1 PE=1 SV=3	19	High	776.93	154.055	5.40877e+08	5.19114e+08	4.70793e+08	7.03	5.33242e+08	5.1926e+08	5.25931e+08	1.33	1.054	0.463693	11.47
P30626	Sorcin OS=Homo sapiens GN=SRI PE=1 SV=1	9	High	326.05	50.56	1.75733e+08	1.64362e+08	1.67942e+08	3.43	1.13074e+08	1.14581e+08	1.26257e+08	6.12	0.676	0.92288	2.7
P30740	Leukocyte elastase inhibitor OS=Homo sapiens GN=SERPINB1 PE=1 SV=1	10	High	229.76	50.139	3.99259e+07	4.09188e+07	4.22913e+07	2.89	2.96573e+07	2.68962e+07	2.50041e+07	8.61	0.712	0.863677	0.27	Acetyl [N-Term]
P31025	Lipocalin-1 OS=Homo sapiens GN=LCN1 PE=1 SV=1	6	High	104.6	26.643	2.22123e+07	2.454e+07	1.9769e+07	10.76	2.30097e+07	2.96271e+07	3.31771e+07	18.04	1.146	0.39373	13.56
P31146	Coronin-1A OS=Homo sapiens GN=CORO1A PE=1 SV=4	6	High	101.4	30.44	1.81133e+07	1.5473e+07	1.60063e+07	8.45	5.04663e+06	6.60481e+06	5.12268e+06	15.71	0.3	0.28739	0.03
P31150	Rab GDP dissociation inhibitor alpha OS=Homo sapiens GN=GDI1 PE=1 SV=2	9	High	503.88	129.129	1.47379e+07	1.53897e+07	1.38117e+07	5.41	1.7507e+07	1.45515e+07	1.5934e+07	9.24	1.018	0.494016	4.09	Acetyl [N-Term]
P31939	Bifunctional purine biosynthesis protein PURH OS=Homo sapiens GN=ATIC PE=1 SV=3	26	High	528.85	143.379	1.43741e+08	1.48223e+08	1.40662e+08	2.64	8.28107e+07	8.35649e+07	8.72556e+07	2.81	0.568	0.879849	0.73
P31946	14-3-3 protein beta/alpha OS=Homo sapiens GN=YWHAB PE=1 SV=3	9	High	524.91	133.27	2.19652e+08	2.55852e+08	2.6005e+08	9.06	2.2603e+08	2.30902e+08	2.1344e+08	4.03	0.853	0.666355	3.26
P31948	Stress-induced-phosphoprotein 1 OS=Homo sapiens GN=STIP1 PE=1 SV=1	36	High	1145.44	250.653	2.95583e+08	2.98093e+08	2.8952e+08	1.5	1.72936e+08	1.64919e+08	1.67696e+08	2.42	0.553	0.848613	1.7	Acetyl [N-Term]
P32119	Peroxiredoxin-2 OS=Homo sapiens GN=PRDX2 PE=1 SV=5	36	High	9184.46	486.864	1.57701e+10	1.67606e+10	1.58171e+10	3.47	1.80374e+10	1.68772e+10	1.71084e+10	3.54	1.059	0.459418	8.34
P34932	Heat shock 70 kDa protein 4 OS=Homo sapiens GN=HSPA4 PE=1 SV=4	34	High	396.25	154.283	1.22139e+08	1.17273e+08	1.18683e+08	2.1	7.69026e+07	7.36115e+07	7.21335e+07	3.29	0.633	0.996867	0.9
P35754	Glutaredoxin-1 OS=Homo sapiens GN=GLRX PE=1 SV=2	7	High	299.7	52.723	1.10305e+08	1.14772e+08	1.24038e+08	6.02	5.1138e+07	3.53183e+07	3.99782e+07	19.29	0.388	0.485635	2.16
P37802	Transgelin-2 OS=Homo sapiens GN=TAGLN2 PE=1 SV=3	16	High	236.44	74.993	7.53911e+07	8.5243e+07	8.49449e+07	6.85	4.18651e+07	4.04188e+07	4.06659e+07	1.89	0.427	0.576394	1.59
P37837	Transaldolase OS=Homo sapiens GN=TALDO1 PE=1 SV=2	23	High	959.68	167.712	5.88034e+08	5.24796e+08	5.35059e+08	6.18	4.76613e+08	5.06306e+08	4.91375e+08	3.02	0.829	0.697325	0.22
P37840	Alpha-synuclein OS=Homo sapiens GN=SNCA PE=1 SV=1	22	High	1305.62	206.559	1.2348e+09	1.14511e+09	1.15003e+09	4.29	4.59668e+08	4.68537e+08	4.83664e+08	2.58	0.384	0.476166	0.07
P40925	Malate dehydrogenase, cytoplasmic OS=Homo sapiens GN=MDH1 PE=1 SV=4	32	High	1586.72	247.209	7.2184e+08	8.11879e+08	7.85177e+08	5.98	1.36913e+09	1.4839e+09	1.3788e+09	4.51	1.771	0.139955	3.73
P43034	Platelet-activating factor acetylhydrolase IB subunit alpha OS=Homo sapiens GN=PAFAH1B1 PE=1 SV=2	7	High	103.83	30.591	1.15581e+07	1.14979e+07	1.30767e+07	7.43	7.80257e+06	8.88098e+06	9.4381e+06	9.55	0.785	0.755708	1.74
P43487	Ran-specific GTPase-activating protein OS=Homo sapiens GN=RANBP1 PE=1 SV=1	9	High	292.98	61.038	1.10981e+08	1.06461e+08	1.15823e+08	4.21	6.88982e+07	7.37813e+07	8.32685e+07	9.7	0.771	0.774569	2.58
P45974	Ubiquitin carboxyl-terminal hydrolase 5 OS=Homo sapiens GN=USP5 PE=1 SV=2	19	High	370.81	91.777	8.82488e+07	8.21577e+07	8.56603e+07	3.58	5.21155e+07	5.22513e+07	5.09384e+07	1.39	0.572	0.8873	0.64
P47756	F-actin-capping protein subunit beta OS=Homo sapiens GN=CAPZB PE=1 SV=4	8	High	191.44	54.605	4.14265e+07	3.88834e+07	3.69402e+07	5.76	1.92957e+07	1.60676e+07	1.49215e+07	13.53	0.38	0.467087	0.08
P48637	Glutathione synthetase OS=Homo sapiens GN=GSS PE=1 SV=1	20	High	437.44	109.967	9.21538e+07	1.02712e+08	1.04295e+08	6.62	1.23925e+08	1.35839e+08	1.35825e+08	5.21	1.259	0.323222	4.89
P48741	Putative heat shock 70 kDa protein 7 OS=Homo sapiens GN=HSPA7 PE=5 SV=2	4	High	186.93	42.727	8.59765e+07	7.34152e+07	8.05333e+07	7.88	3.31279e+07	3.03516e+07	3.24539e+07	4.53	0.417	0.552683	0.04
P49189	4-trimethylaminobutyraldehyde dehydrogenase OS=Homo sapiens GN=ALDH9A1 PE=1 SV=3	10	High	115.88	39.692	4.23153e+07	4.4912e+07	4.91239e+07	7.56	2.52091e+07	2.84592e+07	2.60942e+07	6.32	0.591	0.924703	1.52
P49247	Ribose-5-phosphate isomerase OS=Homo sapiens GN=RPIA PE=1 SV=3	14	High	436.97	88.554	1.96719e+08	1.93528e+08	2.0133e+08	1.99	1.56246e+08	1.84087e+08	1.92012e+08	10.59	0.912	0.599068	3.77
P49721	Proteasome subunit beta type-2 OS=Homo sapiens GN=PSMB2 PE=1 SV=1	7	High	107.26	28.668	3.32313e+07	3.05279e+07	3.23236e+07	4.3	3.33277e+07	3.42585e+07	3.62341e+07	4.29	1.097	0.42892	12.8
P49773	Histidine triad nucleotide-binding protein 1 OS=Homo sapiens GN=HINT1 PE=1 SV=2	4	High	176.69	37.19	3.53556e+07	3.61667e+07	3.52986e+07	1.36	4.02556e+07	36207843	3.2671e+07	10.43	0.929	0.58055	0.25
P50395	Rab GDP dissociation inhibitor beta OS=Homo sapiens GN=GDI2 PE=1 SV=2	39	High	2058.55	450.302	6.67274e+08	6.9341e+08	6.31252e+08	4.7	6.02158e+08	5.97551e+08	6.0806e+08	0.87	0.864	0.653294	4.89	Acetyl [N-Term]
P50502	Hsc70-interacting protein OS=Homo sapiens GN=ST13 PE=1 SV=2	20	High	915.7	169.75	3.37448e+08	3.59064e+08	3.62422e+08	3.84	2.33646e+08	2.38353e+08	2.50839e+08	3.69	0.61	0.961225	2.26
P51858	Hepatoma-derived growth factor OS=Homo sapiens GN=HDGF PE=1 SV=1	8	High	208.53	49.327	2.52725e+07	2.75632e+07	2.59031e+07	4.51	2.10147e+07	2.0498e+07	2.33474e+07	7.02	0.816	0.713112	0.12
P52209	6-phosphogluconate dehydrogenase, decarboxylating OS=Homo sapiens GN=PGD PE=1 SV=3	14	High	458.06	81.565	1.11016e+08	1.27937e+08	1.19255e+08	7.09	8.89478e+07	8.06931e+07	8.77583e+07	5.2	0.664	0.943089	2.4
P52566	Rho GDP-dissociation inhibitor 2 OS=Homo sapiens GN=ARHGDIB PE=1 SV=3	13	High	310.36	66.868	5.20168e+07	5.5104e+07	5.29605e+07	2.96	2.92869e+07	3.06512e+07	3.33429e+07	6.64	0.821	0.707713	2.77
P53004	Biliverdin reductase A OS=Homo sapiens GN=BLVRA PE=1 SV=2	10	High	167.34	49.977	5.85411e+07	6.14615e+07	6.25148e+07	3.38	2.11156e+07	2.32284e+07	2.46713e+07	7.77	0.38	0.467652	0.16	Acetyl [N-Term]
P53396	ATP-citrate synthase OS=Homo sapiens GN=ACLY PE=1 SV=3	15	High	219.97	62.569	6.87885e+07	6.81019e+07	6.89287e+07	0.64	2.53286e+07	2.59539e+07	2.69777e+07	3.19	0.401	0.515092	0.12
P54578	Ubiquitin carboxyl-terminal hydrolase 14 OS=Homo sapiens GN=USP14 PE=1 SV=3	19	High	656.23	130.719	1.83189e+08	1.8831e+08	1.82623e+08	1.7	1.37492e+08	1.19812e+08	1.2449e+08	7.2	0.64	0.985169	2.93
P54652	Heat shock-related 70 kDa protein 2 OS=Homo sapiens GN=HSPA2 PE=1 SV=1	9	High	405.73	72.666	4.40727e+08	4.40424e+08	4.53937e+08	1.73	4.81853e+08	4.72568e+08	4.33771e+08	5.51	0.93	0.579585	3.92
P54725	UV excision repair protein RAD23 homolog A OS=Homo sapiens GN=RAD23A PE=1 SV=1	10	High	272.43	59.23	2.02658e+08	1.96847e+08	1.88313e+08	3.68	2.09389e+08	2.2503e+08	2.7073e+08	13.56	1.258	0.323966	14.17
P55072	Transitional endoplasmic reticulum ATPase OS=Homo sapiens GN=VCP PE=1 SV=4	59	High	1482.27	370.271	8.08867e+08	7.72415e+08	8.05108e+08	2.52	2.71359e+08	2.53112e+08	2.33879e+08	7.41	0.311	0.310686	0.75
P58546	Myotrophin OS=Homo sapiens GN=MTPN PE=1 SV=2	7	High	326.33	71.959	5.64346e+07	4.98343e+07	4.15047e+07	15.19	3.63051e+07	3.74515e+07	3.97706e+07	4.67	0.671	0.931324	2.21
P59665	Neutrophil defensin 1 OS=Homo sapiens GN=DEFA1 PE=1 SV=1	3	High	153	17.134	1.2144e+08	1.24912e+08	1.09745e+08	6.69	2.99459e+07	2.83119e+07	3.36848e+07	8.99	0.266	0.217044	0.58
P59666	Neutrophil defensin 3 OS=Homo sapiens GN=DEFA3 PE=1 SV=1	3	High	153	17.134	1.2144e+08	1.24912e+08	1.09745e+08	6.69	2.99459e+07	2.83119e+07	3.36848e+07	8.99	0.266	0.217044	0.58
P60174	Triosephosphate isomerase OS=Homo sapiens GN=TPI1 PE=1 SV=3	44	High	2251.12	459.709	1.80627e+09	1.82168e+09	1.81945e+09	0.46	2.24213e+09	2.08066e+09	1.99045e+09	6.06	1.199	0.35905	0.43
P60709	Actin, cytoplasmic 1 OS=Homo sapiens GN=ACTB PE=1 SV=1	11	High	1174.13	278.519	1.0548e+09	1.22404e+09	1.00717e+09	10.41	4.90104e+08	4.78011e+08	5.06306e+08	2.89	0.385	0.47846	1.02
P60900	Proteasome subunit alpha type-6 OS=Homo sapiens GN=PSMA6 PE=1 SV=1	20	High	581.2	123.995	2.20916e+08	2.20731e+08	2.26694e+08	1.52	2.30905e+08	2.33671e+08	2.0856e+08	6.14	1.052	0.464737	6.24
P60953	Cell division control protein 42 homolog OS=Homo sapiens GN=CDC42 PE=1 SV=2	5	High	106.2	25.74	1.75134e+07	1.88439e+07	1.90826e+07	4.58	8.76317e+06	1.00342e+07	9.11243e+06	7.06	0.446	0.619749	0.8
P61088	Ubiquitin-conjugating enzyme E2 N OS=Homo sapiens GN=UBE2N PE=1 SV=1	4	High	217.72	28.891	4.60462e+07	4.56663e+07	4.32913e+07	3.32	4.03362e+07	3.89071e+07	4.16708e+07	3.43	0.754	0.799854	3.32
P61981	14-3-3 protein gamma OS=Homo sapiens GN=YWHAG PE=1 SV=2	8	High	441.89	84.245	2.89513e+07	2.85037e+07	3.01993e+07	3.01	3.06511e+07	3.44727e+07	3.77301e+07	10.33	1.236	0.336773	5.62
P62158	Calmodulin OS=Homo sapiens GN=CALM1 PE=1 SV=2	9	High	510.58	76.778	1.16608e+08	1.46072e+08	1.36738e+08	11.31	1.88668e+08	1.84224e+08	1.63814e+08	7.41	1.249	0.32926	4.53
P62258	14-3-3 protein epsilon OS=Homo sapiens GN=YWHAE PE=1 SV=1	25	High	971.07	152.468	4.09085e+08	3.90209e+08	4.0702e+08	2.57	5.94448e+08	6.02206e+08	5.8949e+08	1.08	1.344	0.279768	5.43	Acetyl [N-Term]
P62826	GTP-binding nuclear protein Ran OS=Homo sapiens GN=RAN PE=1 SV=3	17	High	641.83	122.21	4.30602e+08	4.27295e+08	4.35628e+08	0.97	1.56265e+08	1.56523e+08	1.64914e+08	3.09	0.325	0.34123	0.71
P62937	Peptidyl-prolyl cis-trans isomerase A OS=Homo sapiens GN=PPIA PE=1 SV=2	21	High	1854.83	257.473	1.89803e+09	1.97021e+09	1.88577e+09	2.38	1.82238e+09	1689511789	1.761e+09	3.78	0.901	0.611121	3.35
P62942	Peptidyl-prolyl cis-trans isomerase FKBP1A OS=Homo sapiens GN=FKBP1A PE=1 SV=2	8	High	215.92	54.613	3.48105e+07	3.74361e+07	3.70206e+07	3.87	3.51379e+07	3.72218e+07	3.89403e+07	5.13	0.978	0.531254	2.73
P62979	Ubiquitin-40S ribosomal protein S27a OS=Homo sapiens GN=RPS27A PE=1 SV=2	13	High	720.75	103.097	3.06319e+08	3.11205e+08	2.97118e+08	2.35	4.51844e+08	4.3073e+08	4.42275e+08	2.39	1.305	0.298924	0.11
P62987	Ubiquitin-60S ribosomal protein L40 OS=Homo sapiens GN=UBA52 PE=1 SV=2	13	High	720.75	103.097	3.06319e+08	3.11205e+08	2.97118e+08	2.35	4.51844e+08	4.3073e+08	4.42275e+08	2.39	1.305	0.298924	0.11
P63104	14-3-3 protein zeta/delta OS=Homo sapiens GN=YWHAZ PE=1 SV=1	18	High	726.38	145.332	3.06574e+08	3.14125e+08	3.14828e+08	1.47	3.41803e+08	3.36537e+08	3.18885e+08	3.61	1.076	0.445647	2.99	Acetyl [N-Term]
P63208	S-phase kinase-associated protein 1 OS=Homo sapiens GN=SKP1 PE=1 SV=2	9	High	189.76	52.98	4.8504e+07	5.6972e+07	6.05489e+07	11.18	4.82974e+07	4.72561e+07	4.82953e+07	1.25	0.678	0.918698	6
P63261	Actin, cytoplasmic 2 OS=Homo sapiens GN=ACTG1 PE=1 SV=1	11	High	1174.13	278.519	1.0548e+09	1.22404e+09	1.00717e+09	10.41	4.90104e+08	4.78011e+08	5.06306e+08	2.89	0.385	0.47846	1.02
P67936	Tropomyosin alpha-4 chain OS=Homo sapiens GN=TPM4 PE=1 SV=3	10	High	521.22	143.875	1.1686e+08	1.36272e+08	1.39161e+08	9.27	1.6465e+08	1.53058e+08	1.7134e+08	5.67	1.067	0.453121	13.21
P68036	Ubiquitin-conjugating enzyme E2 L3 OS=Homo sapiens GN=UBE2L3 PE=1 SV=1	11	High	138.89	34.992	9.53327e+07	1.1336e+08	1.07326e+08	8.71	8.16078e+07	7.07694e+07	6.33122e+07	12.8	0.761	0.788823	2.9
P78417	Glutathione S-transferase omega-1 OS=Homo sapiens GN=GSTO1 PE=1 SV=2	17	High	936.87	154.04	4.03978e+08	3.76432e+08	3.78894e+08	3.94	3.72137e+08	3.98701e+08	3.74416e+08	3.86	1.17	0.377339	4.36
P81605	Dermcidin OS=Homo sapiens GN=DCD PE=1 SV=2	7	High	103.49	31.974	2.92522e+07	3.19753e+07	3.72226e+07	12.35	2.40824e+07	2.10409e+07	1.60547e+07	19.87	0.471	0.674112	2.03
Q01469	Fatty acid-binding protein, epidermal OS=Homo sapiens GN=FABP5 PE=1 SV=3	8	High	194.61	55.035	2.50615e+07	2.66567e+07	2.742e+07	4.56	2.25987e+07	2.32514e+07	2.60613e+07	7.68	0.826	0.700063	2.52
Q04760	Lactoylglutathione lyase OS=Homo sapiens GN=GLO1 PE=1 SV=4	14	High	509.06	90.554	2.47753e+08	2.59737e+08	2.46699e+08	2.88	2.86041e+08	2.99408e+08	3.11694e+08	4.29	1.097	0.429504	13.71
Q06323	Proteasome activator complex subunit 1 OS=Homo sapiens GN=PSME1 PE=1 SV=1	11	High	179.84	52.614	8.41958e+07	8.42559e+07	8.26835e+07	1.06	4.2316e+07	4.66084e+07	4.50163e+07	4.86	0.522	0.785955	0.42
Q06830	Peroxiredoxin-1 OS=Homo sapiens GN=PRDX1 PE=1 SV=1	18	High	692.47	129.343	3.46349e+08	3.69005e+08	4.04288e+08	7.82	2.25832e+08	2.26879e+08	2.02104e+08	6.42	0.529	0.799465	1.13
Q13200	26S proteasome non-ATPase regulatory subunit 2 OS=Homo sapiens GN=PSMD2 PE=1 SV=3	6	High	132.88	45.441	2.03159e+07	1.90605e+07	1.73211e+07	7.96	1.22242e+07	1.25078e+07	1.35619e+07	5.52	0.541	0.825582	1.13	Acetyl [N-Term]
Q13228	Selenium-binding protein 1 OS=Homo sapiens GN=SELENBP1 PE=1 SV=2	46	High	2279.68	372.52	1.11843e+09	1.11793e+09	1.1553e+09	1.9	1.1456e+09	1.15811e+09	1.1883e+09	1.89	1.011	0.500588	3.45
Q13404	Ubiquitin-conjugating enzyme E2 variant 1 OS=Homo sapiens GN=UBE2V1 PE=1 SV=2	8	High	268.78	57.497	1.65981e+08	1.6316e+08	1.58416e+08	2.35	1.5048e+08	1.75686e+08	1.83823e+08	10.23	1.048	0.46846	8.16
Q13630	GDP-L-fucose synthase OS=Homo sapiens GN=TSTA3 PE=1 SV=1	17	High	411.11	122.005	2.10632e+08	2.04265e+08	2.1535e+08	2.65	1.4195e+08	1.48881e+08	1.64466e+08	7.6	0.704	0.875777	2.64
Q15819	Ubiquitin-conjugating enzyme E2 variant 2 OS=Homo sapiens GN=UBE2V2 PE=1 SV=4	7	High	291.74	57.125	2.88168e+07	3.54573e+07	2.79994e+07	13.3	2.32864e+07	2.21022e+07	1.90863e+07	10.08	0.813	0.717886	2.97
Q15843	NEDD8 OS=Homo sapiens GN=NEDD8 PE=1 SV=1	7	High	236.41	51.926	1.99984e+07	2.08592e+07	1.86995e+07	5.48	3.34316e+07	3.89568e+07	4.04652e+07	9.84	1.732	0.148706	1.28
Q16143	Beta-synuclein OS=Homo sapiens GN=SNCB PE=1 SV=1	4	High	193.55	25.518	3.72078e+08	4.07129e+08	4.0486e+08	4.97	1.44465e+08	1.32408e+08	1.31071e+08	5.43	0.337	0.369943	0.4
Q16774	Guanylate kinase OS=Homo sapiens GN=GUK1 PE=1 SV=2	6	High	130.58	33.799	2.65898e+07	2.44107e+07	2.45826e+07	4.81	1.9364e+07	1.914e+07	1.50201e+07	13.71	0.79	0.748827	2.36
Q16775	Hydroxyacylglutathione hydrolase, mitochondrial OS=Homo sapiens GN=HAGH PE=1 SV=2	24	High	1201.93	216.819	4.79406e+08	5.31031e+08	4.97737e+08	5.21	3.37332e+08	3.41907e+08	3.04251e+08	6.27	0.675	0.924529	1.9
Q3LXA3	Triokinase/FMN cyclase OS=Homo sapiens GN=TKFC PE=1 SV=2	8	High	139.95	64.194	2.70261e+07	3.12547e+07	2.97175e+07	7.3	2.01057e+07	2.06961e+07	2.19368e+07	4.47	0.642	0.980743	1.41
Q5JXB2	Putative ubiquitin-conjugating enzyme E2 N-like OS=Homo sapiens GN=UBE2NL PE=1 SV=1	3	High	133.64	20.658	3.57976e+07	3.32764e+07	3.18987e+07	5.87	3.22341e+07	2.96751e+07	3.27086e+07	5.17	0.763	0.787075	6.85
Q5TDH0	Protein DDI1 homolog 2 OS=Homo sapiens GN=DDI2 PE=1 SV=1	17	High	275.46	92.473	2.22835e+08	2.25499e+08	2.32044e+08	2.09	1.17406e+08	1.37698e+08	9.6858e+07	17.41	0.557	0.85797	0.32
Q5VVQ6	Ubiquitin thioesterase OTU1 OS=Homo sapiens GN=YOD1 PE=1 SV=1	9	High	128.34	42.433	4.60414e+07	5.24015e+07	5.5168e+07	9.14	2.45431e+07	2.68916e+07	2.38713e+07	6.32	0.503	0.744104	1.53
Q6ICL3	Transport and Golgi organization protein 2 homolog OS=Homo sapiens GN=TANGO2 PE=2 SV=1	7	High	198.19	57.287	7.99734e+07	7.8353e+07	8.04618e+07	1.39	7.27789e+07	7.17544e+07	7.06625e+07	1.48	0.863	0.655267	5.42
Q6S8J3	POTE ankyrin domain family member E OS=Homo sapiens GN=POTEE PE=1 SV=3	3	High	181.35	48.935	6.19229e+08	5.7032e+08	6.2448e+08	4.94	3.30106e+08	3.35547e+08	3.69863e+08	6.24	0.437	0.597776	0.08
Q6XQN6	Nicotinate phosphoribosyltransferase OS=Homo sapiens GN=NAPRT PE=1 SV=2	10	High	173.09	60.326	5.52211e+07	5.38885e+07	5.70545e+07	2.87	2.00254e+07	1.65827e+07	1.76881e+07	9.71	0.31	0.309274	0.61
Q7Z4W1	L-xylulose reductase OS=Homo sapiens GN=DCXR PE=1 SV=2	12	High	275.01	72.893	8.35268e+07	8.04893e+07	8.71199e+07	3.97	2.92164e+07	3.09657e+07	3.18744e+07	4.4	0.435	0.592938	0.83
Q86VP6	Cullin-associated NEDD8-dissociated protein 1 OS=Homo sapiens GN=CAND1 PE=1 SV=2	9	High	150.3	36.009	2.86125e+07	3.14977e+07	2.81317e+07	6.19	9.55336e+06	1.00077e+07	9.87072e+06	2.38	0.325	0.342821	0.03
Q8IXQ3	Uncharacterized protein C9orf40 OS=Homo sapiens GN=C9orf40 PE=1 SV=1	3	High	166.17	13.886	2.0563e+07	2.68019e+07	2.50845e+07	13.34	3.34155e+07	3.08088e+07	2.60021e+07	12.5	1.061	0.457531	0.54
Q8IZP2	Putative protein FAM10A4 OS=Homo sapiens GN=ST13P4 PE=5 SV=1	9	High	272.06	53.634	1.33942e+08	1.60806e+08	1.6895e+08	11.85	1.08697e+08	1.19631e+08	1.20087e+08	5.55	0.643	0.979663	0.35
Q8N0Y7	Probable phosphoglycerate mutase 4 OS=Homo sapiens GN=PGAM4 PE=3 SV=1	8	High	454.13	73.131	7.00994e+07	6.83377e+07	7.06334e+07	1.72	6.65941e+07	7.2257e+07	6.8416e+07	4.18	0.991	0.518682	12.52
Q8NFI4	Putative protein FAM10A5 OS=Homo sapiens GN=ST13P5 PE=5 SV=1	13	High	727.8	119.117	2.68364e+08	2.77874e+08	2.71031e+08	1.8	1.72848e+08	1.71992e+08	1.89102e+08	5.42	0.644	0.976663	4.94
Q8TAA3	Proteasome subunit alpha type-7-like OS=Homo sapiens GN=PSMA8 PE=2 SV=3	8	High	321.97	74.166	6.84208e+07	6.94091e+07	6.48744e+07	3.53	8.55149e+07	9.01175e+07	8.78678e+07	2.62	1.245	0.331546	3.03
Q8WUM4	Programmed cell death 6-interacting protein OS=Homo sapiens GN=PDCD6IP PE=1 SV=1	18	High	159.56	73.468	5.23269e+07	5.30421e+07	5.32023e+07	0.88	1.31931e+07	1.32249e+07	1.44838e+07	5.4	0.307	0.301399	0.35
Q96G03	Phosphoglucomutase-2 OS=Homo sapiens GN=PGM2 PE=1 SV=4	15	High	275.79	80.185	7.85605e+07	8.39049e+07	8.70365e+07	5.15	7.98835e+07	7.56322e+07	7.50669e+07	3.43	0.958	0.551295	11.73
Q99436	Proteasome subunit beta type-7 OS=Homo sapiens GN=PSMB7 PE=1 SV=1	10	High	160.34	60.671	4.9649e+07	5.94468e+07	5.65645e+07	9.12	6.47188e+07	6.56016e+07	6.63779e+07	1.27	1.283	0.31024	2.42
Q99497	Protein deglycase DJ-1 OS=Homo sapiens GN=PARK7 PE=1 SV=2	22	High	1191.9	205.39	4.96976e+08	5.46533e+08	5.1853e+08	4.77	5.48907e+08	7.10453e+08	6.02961e+08	13.25	1.045	0.470735	1.01
Q99733	Nucleosome assembly protein 1-like 4 OS=Homo sapiens GN=NAP1L4 PE=1 SV=1	8	High	133.68	41.503	2.83515e+07	2.71199e+07	2.60496e+07	4.24	2.37296e+07	2.58905e+07	2.34692e+07	5.46	0.951	0.557932	14.06
Q9BRA2	Thioredoxin domain-containing protein 17 OS=Homo sapiens GN=TXNDC17 PE=1 SV=1	6	High	189.71	25.22	2.275e+07	2.50657e+07	2.28838e+07	5.52	1.7826e+07	1.80474e+07	2.00711e+07	6.63	0.744	0.814039	1.79
Q9BS40	Latexin OS=Homo sapiens GN=LXN PE=1 SV=2	9	High	399.62	73.146	2.02514e+08	2.25746e+08	2.10805e+08	5.53	1.83401e+08	1.68449e+08	1.6866e+08	4.94	0.839	0.684757	5.37	Acetyl [N-Term]
Q9BSL1	Ubiquitin-associated domain-containing protein 1 OS=Homo sapiens GN=UBAC1 PE=1 SV=1	7	High	123.68	30.837	3.18847e+07	3.46694e+07	3.39248e+07	4.3	9.82465e+06	9.2628e+06	9.48493e+06	2.97	0.285	0.255154	1.23
Q9BWD1	Acetyl-CoA acetyltransferase, cytosolic OS=Homo sapiens GN=ACAT2 PE=1 SV=2	9	High	128.29	49.977	3.80746e+07	3.63098e+07	3.65479e+07	2.59	2.79472e+07	2.24722e+07	2.58208e+07	10.86	0.646	0.974189	1.22
Q9BYX7	Putative beta-actin-like protein 3 OS=Homo sapiens GN=POTEKP PE=5 SV=1	2	High	135.39	31.871	4.52027e+07	4.61892e+07	4.29461e+07	3.71	1.95012e+07	2.2157e+07	2.16036e+07	6.64	0.437	0.597776	0.08
Q9H299	SH3 domain-binding glutamic acid-rich-like protein 3 OS=Homo sapiens GN=SH3BGRL3 PE=1 SV=1	6	High	103.63	30.079	1.77767e+08	1.82337e+08	2.09948e+08	9.16	1.30581e+08	1.29983e+08	1.14351e+08	7.36	0.732	0.833138	9.04
Q9H3K6	BolA-like protein 2 OS=Homo sapiens GN=BOLA2 PE=1 SV=1	8	High	190.57	61.503	7.83183e+07	8.30433e+07	8.4741e+07	4.06	4.48718e+07	4.77903e+07	5.33609e+07	8.86	0.569	0.882028	2.18	Acetyl [N-Term]
Q9H479	Fructosamine-3-kinase OS=Homo sapiens GN=FN3K PE=1 SV=1	5	High	111.33	24.557	1.55889e+07	1.60146e+07	1.50518e+07	3.1	9.01723e+06	8.9884e+06	8.14493e+06	5.68	0.604	0.949198	2.76
Q9HC38	Glyoxalase domain-containing protein 4 OS=Homo sapiens GN=GLOD4 PE=1 SV=1	17	High	281.9	95.658	1.02323e+08	1.0985e+08	8.59098e+07	12.32	1.10794e+08	1.07942e+08	1.25258e+08	8.1	1.052	0.465375	2.58
Q9NRV9	Heme-binding protein 1 OS=Homo sapiens GN=HEBP1 PE=1 SV=1	10	High	185.99	65.425	4.63002e+07	5.74519e+07	5.2071e+07	10.74	1.32567e+07	1.37863e+07	1.15357e+07	9.15	0.248	0.181349	0.48
Q9NRX4	14 kDa phosphohistidine phosphatase OS=Homo sapiens GN=PHPT1 PE=1 SV=1	12	High	338.35	83.516	5.61626e+07	6.21811e+07	5.96931e+07	5.1	7.01102e+07	66018584	5.72437e+07	10.2	1.128	0.406377	14.98
Q9NTK5	Obg-like ATPase 1 OS=Homo sapiens GN=OLA1 PE=1 SV=2	11	High	192.03	59.676	2.52762e+07	2.67092e+07	2.6856e+07	3.32	2.83834e+07	2.75383e+07	2.79575e+07	1.51	1.005	0.50598	0.44
Q9NWV4	UPF0587 protein C1orf123 OS=Homo sapiens GN=C1orf123 PE=1 SV=1	7	High	146.95	36.933	3.06253e+07	3.2735e+07	3.03226e+07	4.21	2.69245e+07	2.69319e+07	2.76152e+07	1.46	0.746	0.811946	1.23
Q9NY33	Dipeptidyl peptidase 3 OS=Homo sapiens GN=DPP3 PE=1 SV=2	14	High	445.74	96.862	6.02854e+07	5.54786e+07	5.37382e+07	6	1.11934e+08	1.07153e+08	1.11497e+08	2.4	1.915	0.112313	1.35
Q9NZD4	Alpha-hemoglobin-stabilizing protein OS=Homo sapiens GN=AHSP PE=1 SV=1	10	High	347.74	55.667	1.59921e+07	1.72464e+07	1.67425e+07	3.79	2.1632e+08	1.93612e+08	2.01003e+08	5.69	13.764	1.03419e-05	16.17
Q9NZT1	Calmodulin-like protein 5 OS=Homo sapiens GN=CALML5 PE=1 SV=2	10	High	126.56	66.158	1.96377e+08	1.92247e+08	1.67377e+08	8.46	6.13055e+07	6.11809e+07	6.26104e+07	1.28	0.299	0.285003	0.1
Q9UL46	Proteasome activator complex subunit 2 OS=Homo sapiens GN=PSME2 PE=1 SV=4	9	High	264.6	54.265	6.92906e+07	6.16784e+07	6.2136e+07	6.63	2.65839e+07	2.64841e+07	2.67235e+07	0.45	0.427	0.575512	0.72
Q9UNZ2	NSFL1 cofactor p47 OS=Homo sapiens GN=NSFL1C PE=1 SV=2	17	High	551.08	118.673	1.30532e+08	1.41433e+08	1.50309e+08	7.04	1.1035e+08	1.21959e+08	1.25619e+08	6.68	0.889	0.624209	1.96
Q9UQ80	Proliferation-associated protein 2G4 OS=Homo sapiens GN=PA2G4 PE=1 SV=3	16	High	221.04	63.391	7.56085e+07	7.97749e+07	7.96957e+07	3.04	6.78066e+07	7.15741e+07	6.56712e+07	4.37	0.855	0.664779	6.94
Q9Y3B8	Oligoribonuclease, mitochondrial OS=Homo sapiens GN=REXO2 PE=1 SV=3	5	High	110.02	29.874	2.12152e+07	2.15733e+07	2.02363e+07	3.29	1.06916e+07	1.35952e+07	1.38162e+07	13.73	0.646	0.973915	3.84
Q9Y4E8	Ubiquitin carboxyl-terminal hydrolase 15 OS=Homo sapiens GN=USP15 PE=1 SV=3	8	High	153.02	43.083	5.87771e+07	5.95832e+07	6.53718e+07	5.87	2.17902e+07	2.34559e+07	2.33146e+07	4.04	0.349	0.395159	0.94
Q9Y536	Peptidyl-prolyl cis-trans isomerase A-like 4A OS=Homo sapiens GN=PPIAL4A PE=2 SV=1	4	High	167.31	26.004	2.12989e+08	2.0986e+08	2.06506e+08	1.55	2.19956e+08	2.22717e+08	2.20855e+08	0.64	0.928	0.581388	3.47
